# Multilayer regulation underlies the functional precision and evolvability of the olfactory system

**DOI:** 10.1101/2025.01.16.632932

**Authors:** Jérôme Mermet, Steeve Cruchet, Asfa Sabrin Borbora, Daehan Lee, Phing Chian Chai, Andre Jang, Karen Menuz, Richard Benton

## Abstract

Sensory neurons must be reproducibly specified to permit accurate neural representation of external signals but also able to change during evolution. We studied this paradox in the *Drosophila* olfactory system by establishing a single-cell transcriptomic atlas of all developing antennal sensory lineages, including latent neural populations that normally undergo programmed cell death (PCD). This atlas reveals that transcriptional control is robust, but imperfect, in defining selective sensory receptor expression. A second layer of precision is afforded by the intersection of expression of functionally-interacting receptor subunits. A third layer is defined by stereotyped PCD patterning, which masks promiscuous receptor expression in neurons fated to die and removes “empty” neurons lacking receptors. Like receptor choice, PCD is under lineage-specific transcriptional control; promiscuity in this regulation leads to previously-unappreciated heterogeneity in neuronal numbers. Thus functional precision in the mature olfactory system belies developmental noise that might facilitate the evolution of sensory pathways.
