## Supplementary material for "Multilayer regulation underlies the functional precision and evolvability of the olfactory system": Data S1

### Sheet: Figure 3D  ac4 + Orco
Ir84aGal4 driving UAS-Orco
+/Cyo; UAS-Orco 84.4A/IR84a[Gal4]									Below threshold?	P value	Mean of UAS-Orco	Mean of Ir84aGal4>Orco	Difference	SE of difference	t ratio	df	Adjusted P Value
	Phenylacetaldehyde 10-2	Phenethylamine 10-3	1-Hexanol 10-6	Hexyl Acetate 10-2	E2-hexenal 10-2	1-octanol 10-2		Phenylacetaldehyde	No	0.352066	99.33	108	-8.667	8.879	0.976	10	0.885803
	100	102	16	30	20			Phenethylamine	No	0.84194	97.67	100	-2.333	11.4	0.2047	10	0.996051
	136	110	28	4	52	10		1-Hexanol	No	0.690405	11.67	14	-2.333	5.69	0.4101	10	0.990813
	106	100	6	-12	20	4		Hexyl Acetate	No	0.959982	6	6.333	-0.3333	6.479	0.05145	10	0.997561
	96	76	2	2	26	10		E2-hexenal	No	0.95061	30.33	31	-0.6667	10.5	0.06351	10	0.997561
	112	116	12	12	40	16		1-octanol	No	0.034049	-2.667	10.8	-13.47	5.394	2.497	9	0.187674
	98	96	20	2	28	14
Mean	108	100	14	6.33333	31	10.8
SD	14.9131	13.7986	9.46573	13.938	12.6333	4.60435
SEM	6.08824	5.63323	3.86437	5.69015	5.15752	2.05913
UAS-Orco parental control
BI/Cyo; UAS-Orco 84.4A/UAS-Orco 84.4A
	Phenylacetaldehyde 10-2	Phenethylamine 10-3	1-Hexanol 10-6	Hexyl Acetate 10-2	E2-hexenal 10-2	1-octanol 10-2
	102	54	16	14	18	2
	84	106	14	10	32	12
	92	90	0	8	8	-10
	84	104	2	4	46	-18
	110	106	10	-8	12	-8
	124	126	28	8	66	6
Mean	99.3333	97.6667	11.6667	6	30.3333	-2.66667
SD	15.8325	24.2789	10.2307	7.58947	22.3935	11.219
SEM	6.46357	9.91183	4.17665	3.09839	9.14209	4.58015

### Sheet: Figure 3G at1 + Ir8a
Or67dGal4 driving UAS-Ir8a
UAS-Ir8a/+;+/CyO;Or67d-Gal4/+
	11-cis Vaccenyl acetate (10-2)	2-oxopentanoic acid (10-2)				Below threshold?	P value	Mean of UAS-Ir8a	Mean of Or67dGal4>Ir8a	Difference	SE of difference	t ratio	df	Adjusted P Value
	32	0			11-cis Vaccenyl acetate (10-2)	No	0.506225	37.2	35.06	2.141	3.175	0.6744	25	0.743147
	36	4			2-oxopentanoic acid (10-2)	No	0.493193	-4	-1.647	-2.353	3.383	0.6954	25	0.743147
	44	10
	30	-2
	48	0
	24	-14
	28	-6
	54	2
	36	4
	40	0
	26	-2
	34	-14
	40	10
	34	-10
	34	-2
	20	-8
	36	0
Mean	35.0588	-1.64706
SD	8.57664	7.04398
SEM	2.08014	1.70842
UAS-Ir8a parental control
UAS-Ir8a/+;+/CyO
	11-cis Vaccenyl acetate (10-2)	2-oxopentanoic acid (10-2)
	42	-2
	40	-12
	26	4
	34	-20
	42	12
	28	-18
	40	6
	32	0
	46	0
	42	-10
Mean	37.2	-4
SD	6.74619	10.583
SEM	2.13333	3.34664
