## Supplementary material for "Multilayer regulation underlies the functional precision and evolvability of the olfactory system": Data S2

### Sheet: DataS2
Top 20 genes enriched in dying Ir75d neurons
Gene	p_val	avg_log2FC	% of positive dying neurons	% of positive normal neurons	p_val_adj	cluster
mamo	4.50986195768772e-297	3.67165892084951	0.993	0.27	5.32253908246305e-293	dying
2mit	3.23868331558058e-250	1.83536316996074	0.72	0.062	3.8222940490482e-246	dying
bru3	3.25052830858628e-241	2.27064531037507	0.973	0.362	3.83627350979352e-237	dying
trv	7.85188396899264e-209	1.83647052856064	0.938	0.289	9.26679346020511e-205	dying
skl	2.3567394148871e-180	1.10554306961656	0.57	0.051	2.78142385744975e-176	dying
SKIP	1.05187718249185e-166	1.31903302319985	0.563	0.064	1.24142545077688e-162	dying
grim	2.71749279476061e-166	1.1982346837171	0.657	0.113	3.20718499637647e-162	dying
CG34393	6.70747597322455e-163	0.894551256534133	0.437	0.014	7.91616314359961e-159	dying
rpr	1.07613049703564e-157	0.881694226339912	0.504	0.042	1.27004921260146e-153	dying
rib	1.07395936408684e-153	0.827660129101381	0.457	0.028	1.26748684149529e-149	dying
SLO2	1.95459879190912e-116	1.10883932251618	0.556	0.117	2.30681749421114e-112	dying
btsz	9.32085003153843e-116	0.954850407763984	0.543	0.114	1.10004672072217e-111	dying
DIP-kappa	1.45597702971851e-113	0.728831814667191	0.454	0.062	1.71834409047379e-109	dying
Fili	9.63984449771558e-113	0.993019537318704	0.394	0.039	1.13769444762039e-108	dying
CG34354	1.45958654744872e-112	0.799513187619055	0.595	0.131	1.72260404329898e-108	dying
Nep1	1.74990599036087e-106	1.05690544687607	0.682	0.229	2.0652390498239e-102	dying
haf	3.32598859046069e-98	1.03803549270357	0.436	0.077	3.92533173446171e-94	dying
klu	5.18631205165356e-90	0.584816350577778	0.375	0.051	6.12088548336153e-86	dying
CG15765	1.1174663078079e-89	0.609645616813806	0.36	0.047	1.31883373647488e-85	dying
Octalpha2R	1.46923157156524e-89	0.897407954045284	0.479	0.11	1.73398710076129e-85	dying
Top 20 genes enriched in normal Ir75d neurons
Gene	p_val	avg_log2FC	% of positive normal neurons	% of positive dying neurons	p_val_adj	cluster
Eip93F	1.54207223186714e-210	2.22474836314292	0.982	0.479	1.8199536480496e-206	living
Wnt4	1.77769780664494e-192	1.95699571400041	0.924	0.229	2.09803895140236e-188	living
Shawl	1.04499675773795e-153	1.58757952740345	0.847	0.248	1.23330517348232e-149	living
B4	2.42818537374735e-138	1.34696953354552	0.937	0.647	2.86574437809662e-134	living
Rbp6	1.24140062860846e-137	0.918633244100771	0.999	0.978	1.4651010218837e-133	living
Fas3	3.62542970486468e-135	1.35641348796681	0.931	0.549	4.27873213768129e-131	living
Con	3.67202752525691e-131	1.4431935079871	0.891	0.519	4.3337268853082e-127	living
Dys	7.2525491246494e-127	1.3133545615369	0.859	0.414	8.55945847691122e-123	living
CG43373	2.12122571961351e-119	1.9509723977014	0.737	0.229	2.50347059428787e-115	living
Stacl	8.94277386659934e-102	1.51032602452316	0.912	0.672	1.05542617173605e-97	living
CG14431	1.43909299895181e-93	1.38684124950229	0.638	0.169	1.69841755736293e-89	living
CG17716	1.5820301388863e-93	1.01092647788754	0.886	0.554	1.86711196991361e-89	living
CG34347	2.92731850417073e-75	1.06868446840155	0.663	0.263	3.4548212986223e-71	living
Rgk1	2.99424750152796e-64	0.977900929449501	0.756	0.454	3.53381090130329e-60	living
dnc	1.50280743544784e-59	0.794005476341011	0.971	0.958	1.77361333531554e-55	living
CG45263	4.805868113901e-59	0.928337367535075	0.685	0.302	5.67188554802595e-55	living
Frq1	2.39693450381671e-57	0.866183746813429	0.795	0.553	2.82886210140448e-53	living
CG42674	1.84054241211156e-56	0.992623775862714	0.742	0.476	2.17220815477407e-52	living
jus	6.09179996292993e-51	0.745081893635057	0.88	0.777	7.18954231624991e-47	living
MESK2	8.40089639119459e-47	0.551955206212363	0.984	0.943	9.91473792088785e-43	living
