## Supplementary material for "Multilayer regulation underlies the functional precision and evolvability of the olfactory system": Data S3

### Sheet: DataS3
Target gene	RNAi transgene	undead Ir75d neurons in ac3	undead Ir75d neurons in sacIII	Other phenotypes
mamo	BDSC #44103			lethal
	BDSC #60111			lethal
	VDRC #KK110310	yes	yes
	VDRC #KK108769	no	no
rib	BDSC #50682	no	no
	VDRC #KK103977	no	no
	VDRC #GD15900	unclear	no
klu	BDSC #28731	no	no
	BDSC #60469	no	no
	VDRC #GD51276	no	no
bi	BDSC #28341	no	no
	BDSC #44095	no	no
	VDRC #GD15900	no	no
	VDRC #KK100598	no	no	loss of Ir75bc neurons
svp	BDSC #28689	no	no
	VDRC #GD37087	no	no
	VDRC #KK100138	no	no
	VDRC #KK100762	no	no
ss	BDSC #26208	no	no
	BDSC #33415	no	no
	VDRC #GD10715	unclear	no
	VDRC #KK108732	no	no	loss of Ir75bc neurons
CG3726	BDSC #57276	no	no
	VDRC #GD41090	no	no
